# Deciphering the genetic basis of wheat seminal root anatomy uncovers ancestral axial conductance alleles

**DOI:** 10.1101/2020.11.19.389882

**Authors:** Elisha Hendel, Harel Bacher, Adi Oksenberg, Harkamal Walia, Nimrod Schwartz, Zvi Peleg

## Abstract

Root axial conductance which describes the ability of water to pass throw the xylem, contributes to the rate of water uptake from the soil throughout the whole plant lifecycle. In a rainfed wheat agro-system, grain-filling is typically occurring during declining water availability (i.e. terminal drought). Therefore, preserving soil water moisture during grain filling could serve as a key adaptive trait. We hypothesized that lower wheat root axial conductance can promote higher yields under terminal drought. A segregating population derived from a cross between durum wheat and its direct progenitor wild emmer wheat was used to underpin the genetic basis of seminal root architectural and functional traits. We detected 75 QTL associated with seminal roots morphological, anatomical, and physiological traits, with several hotspots harboring co-localized QTL. We further validated the axial conductance and central metaxylem QTL using wild introgression lines. Field-based characterization of genotypes with contrasting axial conductance suggested the contribution of low axial conductance as a mechanism for water conservation during grain filling and consequent increase in grain size and yield. Our findings underscore the potential of introducing wild alleles to reshape the wheat root system architecture for greater adaptability under changing climate.
