## Supplementary material for "Deciphering the genetic basis of wheat seminal root anatomy uncovers ancestral axial conductance alleles": SI Tables

### Sheet: Table S1
Table S1. Root base axial conductance (Kx) of 10 wild emmer wheat introgression lines (ILs) and their recurrent parent Svevo grown in germination paper (n=7). Dunnett comparison has been tested with Svevo as control. α=0.05 Q=2.7515.
Genotypes	Mean Kx±SE	Difference from Svevo	Lower CL	Upper CL	P-Value
Svevo	50.94±1.67
IL5	45.25±2.55	-5.69±3.05	-14.2996	2.9217	0.4385
IL18	36.25±2.86	-14.69±3.31	-24.0235	-5.3562	0.0002
IL27	44.35±3.50	-6.59±3.88	-17.5271	4.3411	0.5611
IL33	54.38±3.50	3.44±3.88	-7.4935	14.3747	0.9848
IL40	47.59±3.13	-3.35±3.55	-13.3578	6.6515	0.9765
IL82	33.37±1.98	-17.57±2.59	-24.8762	-10.2635	<0.0001
IL100	41.09±3.30	-9.86±3.70	-20.283	0.5729	0.0763
IL108	34.78±2.55	-16.17±3.05	-24.7756	-7.5544	<0.0001
IL118	38.72±3.13	-12.22±3.55	-22.2263	-2.2171	0.0072
IL140	45.02±3.30	-5.93±3.70	-16.3545	4.5014	0.6369

### Sheet: Table S2 
Table S2. Comparison of total dry weight, grain yield, and thousand Kernel Weight between Svevo and IL82 under well-watered and terminal drought conditions. Plot experiments were designed as paired samples between the genotypes for each treatment. Data is mean±SE.
Trait	Treatment	Svevo	IL82	Summary statistics matched pairs (Svevo - IL82)
Total dry weight (g m2)	Well-watered	1664.33±71.56	1304.78±165.42	Mean Difference	359.556	t-Ratio	6.64661
				Std Error	54.0961	Prob > |t|	0.0012
				Upper 95%	498.614	Prob > t	0.0006
				Lower 95%	220.497	Prob < t	0.9994
				DF	5
	Terminal drought	634.67±214.24	683.47±175.76	Mean Difference	-48.8	t-Ratio	-2.48695
	WW			Std Error	19.6224	Prob > |t|	0.0677
	WW			Upper 95%	5.68062	Prob > t	0.9661
	TD			Lower 95%	-103.28	Prob < t	0.0339
	TD			DF	4
Grain yield (g m2)	Well-watered	857.22±39.42	488.33±83.17	Mean Difference	368.889	t-Ratio	14.9762
				Std Error	24.6316	Prob > |t|	<.0001
				Upper 95%	432.206	Prob > t	<.0001
				Lower 95%	305.571	Prob < t	1
				DF	5
	Terminal drought	236.00±101.40	257.47±90.88	Mean Difference	-20.467	t-Ratio	-1.97576
	WW			Std Error	10.3589	Prob > |t|	0.1194
	WW			Upper 95%	8.29423	Prob > t	0.9403
	TD			Lower 95%	-49.228	Prob < t	0.0597
	TD			DF	4
Thousend kernel weight (g)	Well-watered	49.64±1.42	48.84±0.79	Mean Difference	0.80655	t-Ratio	1.50901
				Std Error	0.53449	Prob > |t|	0.1917
				Upper 95%	2.1805	Prob > t	0.0958
				Lower 95%	-0.5674	Prob < t	0.9042
				DF	5
	Terminal drought	37.78±4.37	43.37±6.81	Mean Difference	-5.5884	t-Ratio	-2.31907
	WW			Std Error	2.40975	Prob > |t|	0.0812
	WW			Upper 95%	1.10215	Prob > t	0.9594
	TD			Lower 95%	-12.279	Prob < t	0.0406
	TD			DF	4

### Sheet: Table S3
Table S3. Phenotypic correlation between all morphological, anatomical and physiological traits divided by root tissue. Root diameter, cylinder diameter, total xylem area, peripheral xylem (PX) area, central metaxylem (CMX) diameter, cylinder to whole root ratio, CMX to total xylem area ratio, xylem to whole root ratio, xylem to cylinder area ratio, axial conductivity (Kx), primary root length, r…
Variable	by Variable	Seminal root base						Seminal root tip
		Correlation	Count	Lower 95%	Upper 95%	P		Correlation	Count	Lower 95%	Upper 95%	P
Root diameter	Cylinder diameter	0.3842	118	0.2187	0.5283	<.0001		0.1804	106	-0.0107	0.3588	0.0642
Root diameter	Total xylem area	0.6977	118	0.5915	0.7801	<.0001		0.2163	106	0.0267	0.391	0.0259
Root diameter	PX area	0.5849	118	0.4519	0.6924	<.0001		0.3517	106	0.1725	0.5084	0.0002
Root diameter	CMX diameter	0.4805	118	0.3283	0.6084	<.0001		0.0284	106	-0.1632	0.218	0.7722
Root diameter	Cylinder to whole root ratio	-0.4697	118	-0.5995	-0.3157	<.0001		-0.8286	106	-0.8802	-0.7576	<.0001
Root diameter	CMX to total xylem area ratio	-0.3292	118	-0.4813	-0.1578	<.0001		-0.3702	106	-0.524	-0.1931	<.0001
Root diameter	Xylem to whole root ratio	-0.2606	118	-0.4215	-0.0838	0.0044		-0.8528	106	-0.8976	-0.7907	<.0001
Root diameter	Xylem to cylinder area ratio	0.344	118	0.1741	0.4941	0.0001		0.0676	106	-0.1248	0.2551	0.4911
Root diameter	Kx	0.537	118	0.3946	0.6543	<.0001		0.1053	106	-0.0872	0.2902	0.2828
Root diameter	Primary root length	0.0046	102	-0.1901	0.1989	0.9637		0.0002	91	-0.2057	0.2062	0.9982
Root diameter	Root hair length	0.1862	112	0.0007	0.3593	0.0494		-0.0621	101	-0.2544	0.135	0.5374
Root diameter	Root hair density	0.2089	114	0.026	0.3783	0.0257		-0.0172	102	-0.2109	0.1779	0.8641
Cylinder diameter	Total xylem area	0.5566	118	0.4179	0.67	<.0001		0.665	106	0.5432	0.7595	<.0001
Cylinder diameter	PX area	0.5445	118	0.4035	0.6603	<.0001		0.6145	106	0.48	0.7208	<.0001
Cylinder diameter	CMX diameter	0.2829	118	0.1076	0.4411	0.0019		0.5431	106	0.3931	0.665	<.0001
Cylinder diameter	Cylinder to whole root ratio	0.6014	118	0.4719	0.7055	<.0001		0.3035	106	0.1197	0.4672	0.0016
Cylinder diameter	CMX to total xylem area ratio	-0.3725	118	-0.5184	-0.2056	<.0001		-0.1569	106	-0.3375	0.0349	0.1083
Cylinder diameter	Xylem to whole root ratio	0.3065	118	0.1331	0.4616	0.0007		0.1133	106	-0.0791	0.2976	0.2474
Cylinder diameter	Xylem to cylinder area ratio	-0.4336	118	-0.5697	-0.2743	<.0001		-0.4094	106	-0.5567	-0.2372	<.0001
Cylinder diameter	Kx	0.4103	118	0.2479	0.5502	<.0001		0.5787	106	0.4361	0.693	<.0001
Cylinder diameter	Primary root length	-0.1073	102	-0.2957	0.089	0.2829		-0.0546	91	-0.2576	0.1531	0.6073
Cylinder diameter	Root hair length	0.104	112	-0.0832	0.2841	0.2753		0.0795	101	-0.1177	0.2708	0.4292
Cylinder diameter	Root hair density	0.2368	114	0.0553	0.4032	0.0112		0.2327	102	0.04	0.4087	0.0186
Total xylem area	Cylinder to whole root ratio	-0.0595	118	-0.2377	0.1225	0.5219		0.1233	106	-0.0691	0.3068	0.2081
Total xylem area	CMX to total xylem area ratio	-0.5124	118	-0.6344	-0.3655	<.0001		-0.1456	106	-0.3272	0.0465	0.1365
Total xylem area	Xylem to whole root ratio	0.4864	118	0.3351	0.6132	<.0001		0.2263	106	0.0371	0.3998	0.0197
Total xylem area	Xylem to cylinder area ratio	0.4902	118	0.3395	0.6163	<.0001		0.3502	106	0.1708	0.5071	0.0002
Total xylem area	Kx	0.7626	118	0.6749	0.8291	<.0001		0.9004	106	0.8568	0.9312	<.0001
Total xylem area	Primary root length	-0.0736	102	-0.2643	0.1226	0.4622		-0.0933	91	-0.2936	0.1148	0.3789
Total xylem area	Root hair length	0.2056	112	0.0208	0.3768	0.0297		0.2189	101	0.0245	0.3973	0.0279
Total xylem area	Root hair density	0.1732	114	-0.0111	0.3461	0.0654		0.1624	102	-0.0331	0.3459	0.1029
PX area	Total xylem area	0.8849	118	0.8382	0.9187	<.0001		0.8472	106	0.783	0.8936	<.0001
PX area	CMX diameter	0.1975	118	0.0174	0.3652	0.0321		0.4753	106	0.3129	0.6107	<.0001
PX area	Cylinder to whole root ratio	0.0112	118	-0.17	0.1915	0.9046		-0.0298	106	-0.2193	0.1619	0.7618
PX area	CMX to total xylem area ratio	-0.8296	118	-0.8786	-0.7633	<.0001		-0.5854	106	-0.6982	-0.4443	<.0001
PX area	Xylem to whole root ratio	0.4537	118	0.2973	0.5864	<.0001		0.0515	106	-0.1407	0.2399	0.6003
PX area	Xylem to cylinder area ratio	0.3656	118	0.198	0.5125	<.0001		0.2607	106	0.0736	0.43	0.007
PX area	Kx	0.4071	118	0.2443	0.5475	<.0001		0.5674	106	0.4223	0.6841	<.0001
PX area	Primary root length	-0.0918	102	-0.2812	0.1046	0.3589		-0.1776	91	-0.37	0.0294	0.0922
PX area	Root hair length	0.0861	112	-0.1011	0.2674	0.3667		0.2044	101	0.0093	0.3845	0.0403
PX area	Root hair density	0.1468	114	-0.0382	0.322	0.1192		0.1908	102	-0.0038	0.3715	0.0547
CMX diameter	Total xylem area	0.6174	118	0.4915	0.718	<.0001		0.8576	106	0.7973	0.901	<.0001
CMX diameter	Cylinder to whole root ratio	-0.1309	118	-0.3045	0.051	0.1575		0.233	106	0.0442	0.4057	0.0162
CMX diameter	CMX to total xylem area ratio	0.3211	118	0.149	0.4744	0.0004		0.3383	106	0.1577	0.497	0.0004
CMX diameter	Xylem to whole root ratio	0.2691	118	0.0928	0.429	0.0032		0.3373	106	0.1566	0.4961	0.0004
CMX diameter	Xylem to cylinder area ratio	0.402	118	0.2386	0.5433	<.0001		0.3502	106	0.1708	0.507	0.0002
CMX diameter	Kx	0.9301	118	0.9007	0.9509	<.0001		0.9643	106	0.9479	0.9756	<.0001
CMX diameter	Primary root length	-0.0152	102	-0.2091	0.1798	0.8793		0.0289	91	-0.1781	0.2334	0.7859
CMX diameter	Root hair length	0.2416	112	0.0587	0.4089	0.0103		0.1702	101	-0.0261	0.3539	0.0889
CMX diameter	Root hair density	0.0726	114	-0.1128	0.2532	0.4425		0.1074	102	-0.0889	0.2957	0.2824
Cylinder to whole root ratio	CMX to total xylem area ratio	-0.048	118	-0.2268	0.1339	0.6055		0.2506	106	0.0628	0.4212	0.0096
Cylinder to whole root ratio	Xylem to whole root ratio	0.5259	118	0.3814	0.6453	<.0001		0.8767	106	0.8237	0.9145	<.0001
Cylinder to whole root ratio	Xylem to cylinder area ratio	-0.6843	118	-0.7698	-0.5746	<.0001		-0.2768	106	-0.4441	-0.0908	0.0041
Cylinder to whole root ratio	Kx	-0.0588	118	-0.2371	0.1232	0.5268		0.1836	106	-0.0074	0.3617	0.0596
Cylinder to whole root ratio	Primary root length	-0.1756	102	-0.3579	0.0195	0.0775		-0.0513	91	-0.2546	0.1563	0.6288
Cylinder to whole root ratio	Root hair length	-0.0113	112	-0.1964	0.1746	0.9059		0.0794	101	-0.1179	0.2706	0.4302
Cylinder to whole root ratio	Root hair density	0.0239	114	-0.1607	0.2069	0.8006		0.1091	102	-0.0872	0.2973	0.275
CMX to total xylem area ratio	Primary root length	0.0124	102	-0.1825	0.2064	0.9016		0.1824	91	-0.0245	0.3743	0.0836
CMX to total xylem area ratio	Root hair length	0.0524	112	-0.1345	0.2356	0.5833		-0.0202	101	-0.2148	0.1759	0.8407
CMX to total xylem area ratio	Root hair density	-0.0871	114	-0.2667	0.0984	0.3568		-0.0667	102	-0.2578	0.1295	0.5055
Xylem to whole root ratio	CMX to total xylem area ratio	-0.2534	118	-0.4151	-0.0761	0.0056		0.2522	106	0.0645	0.4226	0.0091
Xylem to whole root ratio	Kx	0.3914	118	0.2267	0.5343	<.0001		0.275	106	0.0889	0.4425	0.0043
Xylem to whole root ratio	Primary root length	-0.1637	102	-0.3472	0.0318	0.1001		-0.0813	91	-0.2825	0.1268	0.4437
Xylem to whole root ratio	Root hair length	0.0745	112	-0.1126	0.2565	0.4349		0.1514	101	-0.0453	0.3369	0.1306
Xylem to whole root ratio	Root hair density	-0.0106	114	-0.1942	0.1736	0.9105		0.0986	102	-0.0977	0.2876	0.3241
Xylem to cylinder area ratio	CMX to total xylem area ratio	-0.1421	118	-0.3148	0.0396	0.1247		0.034	106	-0.1578	0.2233	0.7292
Xylem to cylinder area ratio	Xylem to whole root ratio	0.2145	118	0.0351	0.3805	0.0197		0.0732	106	-0.1192	0.2603	0.4558
Xylem to cylinder area ratio	Kx	0.4055	118	0.2425	0.5462	<.0001		0.3401	106	0.1597	0.4985	0.0004
Xylem to cylinder area ratio	Primary root length	0.0446	102	-0.1512	0.237	0.6564		-0.006	91	-0.2116	0.2002	0.9553
Xylem to cylinder area ratio	Root hair length	0.0776	112	-0.1096	0.2594	0.4162		0.1587	101	-0.0379	0.3435	0.1129
Xylem to cylinder area ratio	Root hair density	-0.0751	114	-0.2555	0.1104	0.4273		-0.0699	102	-0.2609	0.1263	0.4849
Kx	CMX to total xylem area ratio	0.1077	118	-0.0745	0.2829	0.2458		0.2463	106	0.0582	0.4174	0.0109
Kx	Primary root length	-0.0426	102	-0.2351	0.1532	0.6709		-0.0163	91	-0.2215	0.1903	0.8785
Kx	Root hair length	0.2942	112	0.1149	0.4549	0.0016		0.201	101	0.0058	0.3815	0.0438
Kx	Root hair density	0.1637	114	-0.0208	0.3375	0.0817		0.1186	102	-0.0777	0.306	0.2351
Root hair length	Primary root length	-0.1301	97	-0.3212	0.0712	0.2039		-0.1301	97	-0.3212	0.0712	0.2039
Root hair density	Primary root length	-0.0005	99	-0.1979	0.1969	0.9962		-0.0005	99	-0.1979	0.1969	0.9962
Root hair density	Root hair length	0.2927	111	0.1125	0.4543	0.0018		0.2927	111	0.1125	0.4543	0.0018

### Sheet: Table S4
Table S4. Correlation between root base and root tip traits. Root diameter, cylinder diameter, total xylem area, peripheral xylem (PX) area, central metaxylem (CMX) diameter, cylinder to whole root ratio, CMX to total xylem area ratio, xylem to whole root ratio, xylem to cylinder area ratio, and axial conductivity (Kx).
Root tip variable	Root base variable	Correlation	P
Root diameter	Root diameter	0.1631	0.0948
Cylinder diameter	Cylinder diameter	0.5848	<.0001
Total xylem area	Total xylem area	0.6541	<.0001
PX area	PX area	0.4843	<.0001
CMX diameter	CMX diameter	0.4764	<.0001
Cylinder to whole root ratio	Cylinder to whole root ratio	0.3791	0.0356
CMX to total xylem area ratio	CMX to total xylem area ratio	0.2046	0.0353
Xylem to whole root ratio	Xylem to whole root ratio	0.1972	0.0731
Xylem to cylinder area ratio	Xylem to cylinder area ratio	0.69	0.0005
Kx	Kx	0.5175	<.0001

### Sheet: Table S5
Table S5. QTL mapping for all morpho-anatomical traits. Root diameter, cylinder diameter, total xylem area, peripheral xylem (PX) area, central metaxylem (CMX) diameter, cylinder to whole root ratio, CMX to total xylem area ratio, xylem to whole root ratio, xylem to cylinder area ratio, axial conductivity (Kx),root length, root hairs length a root hair density. The fallowing Biometric parameters …
Trait	Chr.	position (cM)	LOD	Pvalue	PEV	d	Addattive QTL	Nearest marker location_start	Nearest marker location_end	Nearest marker
Base_Root diameter
	4B	69.18±22.68	2.715	0.078	8.7	21.06±6.66	Zavitan	617043336	617043385	IACX2314
	6A	108.21±14.85	4.456	0.006	15.6	27.97±7.39	Svevo	604928337	604928386	RFL_Contig3175_1271
Base_Cylinder diameter
	5A	143.02±19.35	4.231	0.004	13.7	12.35±5.77	Svevo	587527906	587527955	wsnp_Ex_rep_c101994_87256479
	5B	129.91±46.31	3.391	0.019	11.1	11.89±3.05	Zavitan	671012438	671012538	Kukri_c87328_116
Base_Total xylem area
	1B	41.06±9.033	5.143	<0.001	8.9	600.11±132.91	Zavitan	300981362	300981411	Ex_c68416_859
	2B	188.18±14.62	5.753	<0.001	10.1	636.53±154.91	Zavitan	785037274	785037372	wsnp_RFL_Contig3911_4319047
	3A	101.21±19.59	4.744	<0.001	8.6	523.98±304.02	Svevo	655014984	655015033	wsnp_Ex_rep_c69314_68244036
	3B	148.67±17.22	4.377	0.003	7.7	546.76±164.83	Svevo	787395218	787395267	BS00024499_51
Base_PX area
	1B	58.85±30.47	4.01	0.006	6.6	415.36±84.67	Zavitan	490946678	490946727	BS00083072_51
	2A	81.55±12.67	6.277	<0.001	12.1	565.17±103.25	Zavitan	145633419	145633468	Tdurum_contig47103_94
	2B	170.55±41.73	3.921	0.008	6.2	321.10±260.96	Zavitan	776554622	776554671	BobWhite_c7751_424
	3A	97.86±12.02	4.872	<0.001	7.7	433.90±147.13	Svevo	649146836	649146885	wsnp_Ex_rep_c67786_66472676
	4B	38.72±4.736	6.831	<0.001	12.5	576.32±91.57	Zavitan	31239241	31239290	Tdurum_contig31181_419
	5A	149.52±27.25	5.201	<0.001	8.5	466.72±116.52	Svevo	594107380	594107429	Ra_c37045_494
	6A1	64.43±15.88	7.794	<0.001	14.2	339.70±318.69	Svevo	418801583	418801632	Ex_c69319_1451
	6A2	106.70±16.10			0	417.93±260.53	Svevo	597493108	597493157	RAC875_rep_c74051_276
Base_CMX diameter
	1B	3.30±13.74	5.506	<0.001	12.8	3.52±0.74	Svevo	9958722	9958771	Excalibur_c51270_185
	2B1	109.13±26.98	8.506	<0.001	24.9	2.92±2.33	Svevo	562532904	562532953	Tdurum_contig11778_144
	2B2	176.71±31.06			0	2.42±2.90	Zavitan	783045287	783045336	Ku_c35807_609
	3A	159.59±37.45	3.185	0.036	7.1	2.58±0.712	Svevo	752028444	752028493	RAC875_c4841_753
	6A	72.42±16.34	3.12	0.013	7	2.47±0.93	Svevo	529943624	529943673	GENE-4052_338
Base_Cylinder to whole root ratio
	1A	18.31±24.85	3.847	0.006	7.4	1.76±0.38	Svevo	10986530	10986579	wsnp_Ex_c4876_8692783
	5B	128.20±36.25	3.833	0.008	7.1	1.70±0.45	Zavitan	671012438	671012538	Kukri_c87328_116
	6A1	86.20±27.62	9.342	<0.001	43.9	4.33±4.136	Svevo	578133365	578133465	CAP11_c871_103
	6A2	96.16±23.10			0	5.48±4.34	Zavitan	588129156	588129256	Excalibur_c33709_68
Base_CMX to total xylem area ratio
	1B1	11.87±13.05	9.429	<0.001	16.9	0.049±0.026	Svevo	13220020	13220069	Kukri_c5638_1087
	1B2	55.01±26.16			0	0.011±0.041	Svevo	490946678	490946727	wsnp_Ex_c17452_26163465
	2A	83.38±4.648	9.912	<0.001	21.2	0.06±0.0083	Svevo	152448844	152448893	BS00070644_51
	4B	34.73±5.13	6.99	<0.001	11.9	0.045±0.0071	Svevo	26646910	26647010	Tdurum_contig10257_608
	5A1	44.05±60.08	6.464	<0.001	11.1	0.022±0.027	Zavitan	68839908	68839957	RAC875_c37412_171
	5A2	141.54±37.75			0	0.018±0.031	Zavitan	583804169	583804218	wsnp_Ex_c54193_57155537
	5B	137.12±46.34	4.607	0.001	6.9	0.033±0.012	Svevo	686587813	686587862	Kukri_c67054_123
Base_xylem to whole root ratio
	3B	128.79±49.08	3	0.027	10.5	0.103±0.234	Svevo	762743524	762743593	RAC875_c6060_362
	6B	79.60±23.38	2.68	0.027	9.2	0.222±0.09	Zavitan	493806818	493806867	Ra_c15317_1538
Base_and xylem to cylinder area ratio
	3A	82.82±26	3.012	0.027	9.7	1.42±0.57	Svevo	596670288	596670337	Kukri_c8218_1364
	6A	104.88±17.56	4.072	0.014	14.1	1.80±0.39	Svevo	597493108	597493157	RAC875_rep_c74051_276
Base_Kx
	2B1	92.92±30.01	6.131	0.034	29.6	3.91±8.12	Svevo	196340591	196340630	Tdurum_contig12176_1049
	2B2	148.19±44.06			0	3.97±8.69	zavitan	732293642	732293691	Excalibur_c44325_392
	4A1	17.70±31.80	6.113	0.034	32.8	7.88±14.34	Svevo	13151705	13151800	Kukri_c4210_480
	4A2	33.78±39.49			0	10.63±15.22	Zavitan	38546443	38546492	BobWhite_rep_c66057_98
Tip_Root diameter
	1B	50.20±18.09	3.599	0.0143	16.2	43.05±15.49	Zavitan	414706949	414706998	SV_D_GDS7LZN02IJHW2_442
Tip_Cylinder diameter
	2B1	36.38±26.00	6.491	<0.001	29.2	5.85±9.54	Zavitan	31087881	31087930	BS00023025_51
	2B2	66.31±46.38			0	9.42±10.12	Svevo	85179182	85179282	Tdurum_contig74936_218
	4B	66.68±12.53	4.678	<0.001	11.5	7.88±1.66	Zavitan	617043336	617043385	IACX2314
	5B	148.96±25.11	4.588	0.001	10.2	7.03±2.83	Zavitan	701320649	701320698	Ku_c10913_2542
Tip_Total xylem area
	2B	52.66±24.21	4.437	0.001	11.3	376.78±168.04	Svevo	58832774	58832823	BobWhite_c1214_798
	4A	49.90±19.16	3.756	0.006	9.4	358.54±110.88	Zavitan	81808603	81808652	Ra_c108749_837
	4B	79.89±5.17	5.542	0.005	13.6	443.34±81.70	Zavitan	652557685	652557785	Kukri_c18083_1095
	6A1	46.50±16.49	6.548	0.014	23.9	329.53±351.45	Zavitan	33566583	33566632	SV_D_contig00134_56
	6A2	80.13±29.69			0	487.10±206.73	Svevo	561123973	561124022	BS00067774_51
Tip_PX area
	3A	79.68±11.66	4.734	<0.001	14.9	260.03±57.63	Svevo	589072644	589072736	RAC875_rep_c73517_399
	4B	62.01±9.994	3.631	0.001	11.9	227.20±63.74	Zavitan	596265534	596265583	Ku_c700_2585
	6A	110.32±25.98	3.721	<0.001	11.9	224.93±73.06	Svevo	604928337	604928386	RFL_Contig3175_1271
Tip_CMX diameter
	3A1	49.30±31.56	5.63	0.026	37	6.17±5.76	Svevo	65305189	65305238	Excalibur_c3657_745
	3A2	63.34±37.81			0	5.49±5.58	Zavitan	494430402	494430451	Ex_c5858_1681
Tip_Cylinder to whole root ratio
	1A1	20.39±25.9	6.503	<0.001	43.9	6.65±4.21	Svevo	10986530	10986579	wsnp_Ex_c4876_8692783
	1A2	26.82±31.45			0	6.01±4.43	Zavitan	12441991	12442040	D_F5XZDLF02I14SZ_56
Tip_CMX to total xylem area ratio
	3A	91.16±17.94	3.162	0.03	13.9	0.027±0.008	Zavitan	632695787	632695836	wsnp_Ku_c28147_38084247
Tip_xylem to whole root ratio
	1A1	36.36±41.74	6.749	0.014	42.5	1.34±1.025	Zavitan	31274193	31274391	wsnp_Ex_c15717_24067142
	1A2	26.40±30.02			0	1.45±1.037	Svevo	12441991	12442040	D_F5XZDLF02I14SZ_56
Primary root length
	4A1	109.75±36.34	8.026	<0.001	27.7	13.32±10.03	Svevo	627078447	627078496	BobWhite_c23141_92
	4A2	123.29±21.55			0	14.31±8.61	Zavitan	655861449	655861498	TA005481-0472
	4B1	22.65±15.52	6.787	0.002	14.8	4.51±4.80	Zavitan	21793050	21793099	Kukri_c6242_147
	4B2	45.53±22.32			0	6.38±4.51	Svevo	404164268	404164317	Kukri_c28121_81
	5A1	71.26±20.82	10.72	<0.001	20.9	4.17±4.45	Svevo	456429886	456429935	D_contig09099_387
	5A2	140.81±15.34			0	6.60±3.48	Zavitan	583804169	583804218	wsnp_Ex_c54193_57155537
	7A1	57.89±40.87	7.188	<0.001	14.2	3.59±4.85	Svevo	56652950	56652999	Tdurum_contig59789_937
	7A2	120.5±39.37			0	3.57±5.90	Svevo	624894070	624894119	Tdurum_contig43966_813
Root hair length
	1A	41.07±20.08	4.592	<0.001	10.3	79.56±32.33	Svevo	34783014	34783063	Tdurum_contig13946_241
	1B	99.36±11.76	5.068	<0.001	11	85.67±23.99	Svevo	643929459	643929508	BS00089790_51
	2A	125.49±23.74	4.152	<0.001	8.6	68.98±35.66	Svevo	697505186	697505235	Kukri_c40121_373
	2B	79.34±20.19	4.959	<0.001	10.4	82.94±20.52	Svevo	145633419	145633468	Kukri_c16760_259
	4B	34.90±8.04	4.513	<0.001	9.4	79.22±17.00	Zavitan	31239241	31239290	Tdurum_contig10257_608
Root hair density
	1B	51.73±16.07	3.597	<0.001	10.8	0.564±0.207	Zavitan	456080705	456080754	wsnp_Ex_c17452_26163465
	5A	154.16±45.50	3.45	<0.001	9.9	0.0554±0.215	Svevo	609033537	609033586	Ku_c6824_1023

### Sheet: Table S6
Table S6. Genetic correlation between all morpho-anatomical QTL in base and tip. Root diameter, cylinder diameter, total xylem area, peripheral xylem (PX) area, central metaxylem (CMX) diameter, cylinder to whole root ratio, CMX to total xylem area ratio, xylem to whole root ratio, xylem to cylinder area ratio, axial conductivity (Kx), primary root length, root hair length and root hairs density.
Trait	# QTL	Trait	# QTL	P
Tip_cylinder to whole root ratio	2	Tip_xylem to whole root ratio	2	0.000341763
Base_root diameter	2	Tip_PX area	3	0.0108696
Base_xylem to cylinder area ratio	2	Tip_PX area	3	0.0118577
Tip_CMX to total xylem area ratio	1	Tip_CMX diameter	2	0.0714286
Root hair density	2	Tip_root diameter	1	0.0740741
Base_CMX diameter	5	Primary root length	8	0.0760234
Base_CMX to total xylem area ratio	7	Root hair density	2	0.076087
Base_xylem to cylinder area ratio	2	Tip_CMX to total xylem area ratio	1	0.0909091
Base_CMX to total xylem area ratio	7	Base_PX area	8	0.0990223
Base_total xylem area	4	Primary root length	8	0.102167
Base_CMX to total xylem area ratio	7	Base_cylinder diameter	2	0.110526
Tip_cylinder diameter	4	Tip_ total xylem area	5	0.116206
Base_PX area	8	Base_xylem to cylinder area ratio	2	0.121212
Tip_CMX to total xylem area ratio	1	Tip_PX area	3	0.125
Base_xylem to cylinder area ratio	2	Tip_CMX diameter	2	0.137566
Primary root length	8	Tip_ total xylem area	5	0.157753
Base_xylem to cylinder area ratio	2	Base_root diameter	2	0.166008
Base_cylinder to whole root ratio	4	Tip_CMX to total xylem area ratio	1	0.166667
Base_total xylem area	4	Tip_root diameter	1	0.166667
Base_PX area	8	Tip_cylinder diameter	4	0.171278
Base_cylinder to whole root ratio	4	Tip_cylinder to whole root ratio	2	0.184615
Base_CMX to total xylem area ratio	7	Base_total xylem area	4	0.186603
Base_cylinder to whole root ratio	4	Primary root length	8	0.188142
Base_Kx	4	Base_PX area	8	0.188142
Primary root length	8	Tip_cylinder diameter	4	0.188142
Base_cylinder to whole root ratio	4	Tip_xylem to whole root ratio	2	0.198198
Base_total xylem area	4	Tip_CMX to total xylem area ratio	1	0.2
Base_Kx	4	Primary root length	8	0.204682
Base_CMX to total xylem area ratio	7	Tip_root diameter	1	0.205882
Root hair length	5	Tip_cylinder to whole root ratio	2	0.214866
Base_cylinder diameter	2	Root hair density	2	0.220588
Root hair length	5	Tip_xylem to whole root ratio	2	0.22942
Base_CMX to total xylem area ratio	7	Tip_ total xylem area	5	0.250154
Base_CMX diameter	5	Root hair length	5	0.254629
Primary root length	8	Tip_PX area	3	0.27668
Base_root diameter	2	Tip_cylinder diameter	4	0.28
Base_PX area	8	Primary root length	8	0.285817
Base_cylinder to whole root ratio	4	Base_xylem to cylinder area ratio	2	0.289855
Base_cylinder to whole root ratio	4	Base_root diameter	2	0.289855
Base_total xylem area	4	Root hair length	5	0.304094
Base_root diameter	2	Tip_ total xylem area	5	0.304233
Base_CMX to total xylem area ratio	7	Base_Kx	4	0.307987
Base_xylem to cylinder area ratio	2	Tip_ total xylem area	5	0.31339
Base_PX area	8	Base_total xylem area	4	0.340557
Base_PX area	8	Root hair length	5	0.342556
Base_CMX diameter	5	Tip_cylinder diameter	4	0.345567
Base_total xylem area	4	Tip_ total xylem area	5	0.345567
Base_cylinder to whole root ratio	4	Base_cylinder diameter	2	0.350877
Base_cylinder diameter	2	Tip_cylinder diameter	4	0.350877
Base_xylem to cylinder area ratio	2	Base_total xylem area	4	0.350877
Base_PX area	8	Tip_CMX to total xylem area ratio	1	0.363636
Base_CMX to total xylem area ratio	7	Primary root length	8	0.364707
Base_cylinder to whole root ratio	4	Tip_PX area	3	0.365217
Tip_cylinder diameter	4	Tip_PX area	3	0.365217
Base_xylem to whole root ratio	2	Base_total xylem area	4	0.366013
Base_PX area	8	Base_xylem to whole root ratio	2	0.371429
Base_PX area	8	Tip_ total xylem area	5	0.37215
Root hair length	5	Primary root length	8	0.37215
Root hair length	5	Tip_ total xylem area	5	0.372826
Base_cylinder to whole root ratio	4	Base_total xylem area	4	0.375645
Tip_PX area	3	Tip_ total xylem area	5	0.377668
Base_CMX to total xylem area ratio	7	Base_CMX diameter	5	0.378615
Base_CMX to total xylem area ratio	7	Tip_PX area	3	0.389744
Base_CMX diameter	5	Base_PX area	8	0.393533
Base_xylem to whole root ratio	2	Primary root length	8	0.393939
Base_total xylem area	4	Tip_cylinder diameter	4	0.397661
Base_cylinder to whole root ratio	4	Base_PX area	8	0.411067
Base_cylinder to whole root ratio	4	Tip_cylinder diameter	4	0.41204
Base_xylem to cylinder area ratio	2	Primary root length	8	0.41502
Base_Kx	4	Base_total xylem area	4	0.418319
Base_cylinder to whole root ratio	4	Tip_ total xylem area	5	0.426087
Base_CMX to total xylem area ratio	7	Root hair length	5	0.426282
Base_Kx	4	Root hair length	5	0.432479
Base_root diameter	2	Primary root length	8	0.434783
Root hair length	5	Tip_cylinder diameter	4	0.438746
Base_CMX diameter	5	Tip_PX area	3	0.441558
Base_cylinder to whole root ratio	4	Root hair length	5	0.444816
Base_CMX to total xylem area ratio	7	Base_cylinder to whole root ratio	4	0.454701
Base_CMX to total xylem area ratio	7	Tip_cylinder diameter	4	0.454701
Base_CMX diameter	5	Tip_ total xylem area	5	0.455957
Base_CMX diameter	5	Base_Kx	4	0.460757
Base_CMX diameter	5	Base_cylinder to whole root ratio	4	0.464798
Base_CMX diameter	5	Base_total xylem area	4	0.46732
Base_CMX to total xylem area ratio	7	Base_xylem to whole root ratio	2	0.474308
Base_PX area	8	Tip_PX area	3	0.474308
Base_Kx	4	Tip_ total xylem area	5	0.475131
Base_PX area	8	Base_root diameter	2	0.484848
Root hair density	2	Primary root length	8	0.484848
Base_CMX diameter	5	Base_cylinder diameter	2	0.485294
Base_PX area	8	Tip_CMX diameter	2	0.487179
Base_total xylem area	4	Tip_PX area	3	0.491228
Base_PX area	8	Root hair density	2	0.495238
Base_cylinder to whole root ratio	4	Base_Kx	4	0.504558
Base_Kx	4	Tip_cylinder diameter	4	0.504558
Base_CMX to total xylem area ratio	7	Base_xylem to cylinder area ratio	2	0.51
Root hair length	5	Tip_PX area	3	0.511538
Base_cylinder diameter	2	Primary root length	8	0.51462
Primary root length	8	Tip_CMX diameter	2	0.517241
Base_cylinder diameter	2	Base_PX area	8	0.522876
Base_CMX to total xylem area ratio	7	Base_root diameter	2	0.526154
Base_cylinder diameter	2	Root hair length	5	0.532164
Base_cylinder diameter	2	Base_total xylem area	4	0.55
Base_CMX diameter	5	Base_xylem to whole root ratio	2	0.552632
Base_CMX diameter	5	Root hair density	2	0.552632
Base_PX area	8	Tip_xylem to whole root ratio	2	0.568182
Base_CMX diameter	5	Base_xylem to cylinder area ratio	2	0.571429
Base_CMX diameter	5	Base_root diameter	2	0.571429
Base_cylinder diameter	2	Tip_ total xylem area	5	0.571429
Base_PX area	8	Tip_cylinder to whole root ratio	2	0.589916
Primary root length	8	Tip_xylem to whole root ratio	2	0.589916
Base_xylem to whole root ratio	2	Root hair length	5	0.604743
Root hair density	2	Root hair length	5	0.604743
Base_CMX to total xylem area ratio	7	Tip_CMX diameter	2	0.604839
Base_Kx	4	Tip_PX area	3	0.60547
Base_total xylem area	4	Root hair density	2	0.614035
Primary root length	8	Tip_cylinder to whole root ratio	2	0.618777
Base_xylem to cylinder area ratio	2	Root hair length	5	0.619565
Base_cylinder diameter	2	Base_Kx	4	0.631579
Base_root diameter	2	Base_total xylem area	4	0.631579
Base_xylem to whole root ratio	2	Tip_ total xylem area	5	0.633333
Base_root diameter	2	Root hair length	5	0.633333
Root hair density	2	Tip_ total xylem area	5	0.633333
Base_CMX diameter	5	Tip_CMX diameter	2	0.646154
Primary root length	8	Tip_CMX to total xylem area ratio	1	0.652174
Base_cylinder to whole root ratio	4	Base_xylem to whole root ratio	2	0.662338
Base_cylinder to whole root ratio	4	Root hair density	2	0.662338
Base_Kx	4	Base_xylem to whole root ratio	2	0.675889
Base_xylem to whole root ratio	2	Tip_cylinder diameter	4	0.675889
Root hair density	2	Tip_cylinder diameter	4	0.675889
Base_CMX to total xylem area ratio	7	Tip_xylem to whole root ratio	2	0.676923
Base_Kx	4	Root hair density	2	0.688406
Base_xylem to cylinder area ratio	2	Tip_cylinder diameter	4	0.688406
Base_total xylem area	4	Tip_CMX diameter	2	0.688406
Base_CMX diameter	5	Tip_xylem to whole root ratio	2	0.698925
Base_Kx	4	Base_xylem to cylinder area ratio	2	0.7
Base_cylinder diameter	2	Tip_PX area	3	0.701754
Base_CMX to total xylem area ratio	7	Tip_cylinder to whole root ratio	2	0.704017
Root hair length	5	Tip_CMX diameter	2	0.707661
Base_Kx	4	Base_root diameter	2	0.710769
Base_CMX diameter	5	Tip_cylinder to whole root ratio	2	0.715909
Base_CMX to total xylem area ratio	7	Tip_CMX to total xylem area ratio	1	0.72
Base_PX area	8	Tip_root diameter	1	0.724138
Base_total xylem area	4	Tip_xylem to whole root ratio	2	0.730159
Tip_CMX diameter	2	Tip_ total xylem area	5	0.731092
Base_total xylem area	4	Tip_cylinder to whole root ratio	2	0.738916
Base_xylem to whole root ratio	2	Tip_PX area	3	0.74026
Root hair density	2	Tip_PX area	3	0.74026
Primary root length	8	Tip_root diameter	1	0.741935
Base_cylinder to whole root ratio	4	Tip_CMX diameter	2	0.747126
Tip_CMX diameter	2	Tip_cylinder diameter	4	0.754839
Base_CMX diameter	5	Tip_CMX to total xylem area ratio	1	0.761905
Base_Kx	4	Tip_CMX diameter	2	0.762097
Base_cylinder diameter	2	Base_xylem to whole root ratio	2	0.772059
Base_cylinder diameter	2	Base_xylem to cylinder area ratio	2	0.784314
Base_cylinder diameter	2	Base_root diameter	2	0.784314
Tip_xylem to whole root ratio	2	Tip_ total xylem area	5	0.787879
Tip_cylinder diameter	4	Tip_xylem to whole root ratio	2	0.798009
Root hair length	5	Tip_CMX to total xylem area ratio	1	0.8
Tip_cylinder to whole root ratio	2	Tip_ total xylem area	5	0.804422
Base_xylem to whole root ratio	2	Root hair density	2	0.805263
Tip_CMX diameter	2	Tip_PX area	3	0.806897
Base_Kx	4	Tip_xylem to whole root ratio	2	0.807692
Tip_cylinder to whole root ratio	2	Tip_cylinder diameter	4	0.812195
Base_cylinder diameter	2	Tip_CMX diameter	2	0.814286
Base_xylem to cylinder area ratio	2	Base_xylem to whole root ratio	2	0.814286
Base_xylem to cylinder area ratio	2	Root hair density	2	0.814286
Base_xylem to whole root ratio	2	Base_root diameter	2	0.814286
Base_CMX diameter	5	Tip_root diameter	1	0.814815
Tip_CMX to total xylem area ratio	1	Tip_ total xylem area	5	0.814815
Base_root diameter	2	Root hair density	2	0.822511
Base_Kx	4	Tip_cylinder to whole root ratio	2	0.824524
Tip_CMX to total xylem area ratio	1	Tip_cylinder diameter	4	0.833333
Tip_PX area	3	Tip_xylem to whole root ratio	2	0.838095
Base_Kx	4	Tip_CMX to total xylem area ratio	1	0.84
Base_cylinder diameter	2	Tip_xylem to whole root ratio	2	0.843333
Root hair length	5	Tip_root diameter	1	0.848485
Base_cylinder diameter	2	Tip_cylinder to whole root ratio	2	0.849231
Base_xylem to whole root ratio	2	Tip_CMX diameter	2	0.849231
Root hair density	2	Tip_CMX diameter	2	0.849231
Tip_cylinder to whole root ratio	2	Tip_PX area	3	0.850202
Base_root diameter	2	Tip_CMX diameter	2	0.864532
Tip_root diameter	1	Tip_ total xylem area	5	0.864865
Base_xylem to whole root ratio	2	Tip_xylem to whole root ratio	2	0.873118
Root hair density	2	Tip_xylem to whole root ratio	2	0.873118
Base_cylinder to whole root ratio	4	Tip_root diameter	1	0.875
Tip_cylinder diameter	4	Tip_root diameter	1	0.875
Base_xylem to cylinder area ratio	2	Tip_xylem to whole root ratio	2	0.880682
Base_xylem to whole root ratio	2	Tip_cylinder to whole root ratio	2	0.880682
Root hair density	2	Tip_cylinder to whole root ratio	2	0.880682
Base_Kx	4	Tip_root diameter	1	0.882353
Base_root diameter	2	Tip_xylem to whole root ratio	2	0.887395
Base_cylinder diameter	2	Tip_CMX to total xylem area ratio	1	0.888889
Base_xylem to cylinder area ratio	2	Tip_cylinder to whole root ratio	2	0.890476
Base_root diameter	2	Tip_cylinder to whole root ratio	2	0.893393
Tip_PX area	3	Tip_root diameter	1	0.903226
Base_xylem to whole root ratio	2	Tip_CMX to total xylem area ratio	1	0.904762
Root hair density	2	Tip_CMX to total xylem area ratio	1	0.904762
Base_cylinder diameter	2	Tip_root diameter	1	0.909091
Base_root diameter	2	Tip_CMX to total xylem area ratio	1	0.913043
Tip_CMX diameter	2	Tip_xylem to whole root ratio	2	0.917553
Tip_CMX diameter	2	Tip_cylinder to whole root ratio	2	0.925254
Base_xylem to whole root ratio	2	Tip_root diameter	1	0.925926
Base_xylem to cylinder area ratio	2	Tip_root diameter	1	0.931034
Base_root diameter	2	Tip_root diameter	1	0.933333
Tip_CMX to total xylem area ratio	1	Tip_xylem to whole root ratio	2	0.941176
Tip_CMX to total xylem area ratio	1	Tip_cylinder to whole root ratio	2	0.944444
Tip_CMX diameter	2	Tip_root diameter	1	0.948718
Tip_xylem to whole root ratio	2	Tip_root diameter	1	0.960784
Tip_cylinder to whole root ratio	2	Tip_root diameter	1	0.964912
Tip_CMX to total xylem area ratio	1	Tip_root diameter	1	0.966667

### Sheet: Table S7
Table S7: Meta-analysis of overlaps between current study detected QTL of the following traits: Root length, root hair length, root hair density, and axial conductance (Kx) at the root base, and previously published information conducted on the GrainGenes genome browser. nearest marker location refers to the Svevo genome.
Trait	Chr.	Position (cM)	Nearest marker location in Svevo	Overlap QTL Trait	Reference
Primary root length	4A1	109.75±36.34	630301184 - 630305925	Plant biomass	Mengistu et al., 2016
				Grain yield	Peleg et al., 2009
	4A2	123.29±21.55	661752966 - 661753239	Plant biomass	Mengistu et al., 2016
				Grain yield
				Primary root length	Maccaferri et al., 2016
	4B1	22.65±15.52	22133498 - 22142231	Average root length	Maccaferri et al., 2016
				Root growth angle
	4B2	45.53±22.32	415708561 - 415710218	Plant biomass	Soriano et al., 2017
				Grain yield per spike	Roncallo et al., 2017
	5A1	71.26±20.82	420354467 - 420355461	Grain yield per spike	Mangini et al., 2018
	5A2	140.81±15.34	550281200 - 550285418	Total root number	Maccaferri et al., 2016
	7A1	57.89±40.87	60661214 - 60662902	Root growth angle	Maccaferri et al., 2016
				Primary root length
	7A2	120.50±39.37	623823703 - 623829349	Root growth angle	Maccaferri et al., 2016
				Grain yield	Mengistu et al., 2016
Root hair density	1A	41.07±20.08	29658082 - 29661340	Grain yield per spike	Marcotuli et al., 2017
	1B	99.36±11.76	633135411 - 633137880	Number of root tips	Iannucci et al., 2017
				Grain yield	Patil et al., 2013
	2A	125.49±23.74	698938258 - 698941320	Spike dry matter	Peleg et al., 2009
	2B	79.34±20.19	139169752 - 139182256	Root dry weight	Maccaferri et al., 2016
				Grain yield	Mengistu et al., 2016
				Root growth angle	Maccaferri et al., 2016
	4B	34.90±8.04	32662579 - 32662679	kernal wight	Soriano et al., 2017
				Grain yield	Peleg et al., 2009
				Root length, root serfuce area	Iannucci et al., 2017
				Avarge root length	Maccaferri et al., 2016
Root hair length	1B	51.73±16.07	444164909 - 444170773	Average root length	Maccaferri et al., 2016
				Grain yield	Roncallo et al., 2017
				Grain yield per spike	Mangini et al., 2018
	5A	154.16±45.50	574864548 - 574867078	n.d.
Base_Kx	2B1	92.92±30.01	188609161 - 188612354	Root growth angle	Maccaferri et al., 2016
				Grain yield	Peleg et al., 2009
				Total root number	Maccaferri et al., 2016
	2B2	148.19±44.06	723084327 - 723085542	kernel weight	Peleg et al.,2011
	4A1	17.70±31.80	12707591 - 12707679	n.d.
	4A2	33.78±39.49	37669429 - 37674574	Kernels per spike	Giunta et al., 2018
n.d. not detected
References
Giunta F., De Vita P., Mastrangelo A.M., Sanna G. & Motzo R. (2018) Environmental and genetic variation for yield-related traits of durum wheat as affected by development. Frontiers in Plant Science 9, 1–19.
Iannucci A., Marone D., Russo M.A., De Vita P., Miullo V., Ferragonio P., … Mastrangelo A.M. (2017) Mapping QTL for root and shoot morphological traits in a durum wheat × T. dicoccum segregatingpopulation at seedling stage. International Journal of Genomics 6876393
Maccaferri, M., El-Feki, W., Nazemi, G., Salvi, S., Canè, M. A., Colalongo, M. C., . . . Tuberosa, R. (2016). Prioritizing quantitative trait loci for root system architecture in tetraploid wheat. Journal of Experimental Botany, 67, 1161-1178.
Mangini G., Gadaleta A., Colasuonno P., Marcotuli I., Signorile A.M., Simeone R., … Blanco A. (2018) Genetic dissection of the relationships between grain yield components by genome-wide association mapping in a collection of tetraploid wheats. PLoS ONE 13, 1–17.
Marcotuli I., Gadaleta A., Mangini G., Signorile A.M., Zacheo S.A., Blanco A., … Colasuonno P. (2017) Development of a high-density SNP-based linkage map and detection of QTL for β-Glucans, Protein Content, Grain yield per spike and heading time in durum wheat. International Journal of Molecular Sciences 18,1329.
Mengistu D.K., Kidane Y.G., Catellani M., Frascaroli E., Fadda C., Pè M.E. & Dell’Acqua M. (2016) High-density molecular characterization and association mapping in Ethiopian durum wheat landraces reveals high diversity and potential for wheat breeding. Plant Biotechnology Journal 14, 1800–1812.
Patil R.M., Tamhankar S.A., Oak M.D., Raut A.L., Honrao B.K., Rao V.S. & Misra S.C. (2013) Mapping of QTL for agronomic traits and kernel characters in durum wheat (Triticum durum Desf.). Euphytica 190, 117–129
Peleg Z., Fahima T., Korol A.B., Abbo S. & Saranga Y. (2011) Genetic analysis of wheat domestication and evolution under domestication. Journal of Experimental Botany 62, 5051–5061.
Peleg, Z., Fahima, T., Krugman, T., Abbo, S., Yakir, D., Korol, A. B., & Saranga, Y. (2009). Genomic dissection of drought resistance in durum wheat x wild emmer wheat recombinant inbreed line population. Plant, Cell & Environment, 32, 758-779.
Roncallo, P. F., Akkiraju, P. C., Cervigni, G. L., & Echenique, V. C. (2017). QTL mapping and analysis of epistatic interactions for grain yield and yield-related traits in Triticum turgidum L. var. durum. Euphytica, 213, 277.
Soriano, J. M., Malosetti, M., Roselló, M., Sorrells, M. E., & Royo, C. (2017). Dissecting the old Mediterranean durum wheat genetic architecture for phenology, biomass and yield formation by association mapping and QTL meta-analysis. PLoS One, 12, e0178290.‏
